# Lysine deficiency within a conserved lysine desert is critical for EEL-1/HUWE1 to support ubiquitin proteasome system function

**DOI:** 10.64898/2025.12.29.696916

**Authors:** Katherine S. Yanagi, Brenda J. Chen, Sheikh Omar Kunjo, Irini Topalidou, Nicolas Lehrbach

## Abstract

The ubiquitin proteasome system (UPS) is the primary mechanism for targeted protein degradation in eukaryotic cells. Dysfunction of this system is a driver of human disease and a hallmark of aging and late-onset neurodegenerative disorders. Understanding the mechanisms that ensure robust protein turnover may provide new avenues for treatment in these contexts. E3 ubiquitin ligases play critical roles in supplying ubiquitinated substrates to the proteasome, with HUWE1 being an enormous, versatile, and highly conserved member of this family. Here, we show that the *C. elegans* HUWE1 ortholog, EEL-1, contributes to robust protein turnover during challenges to the proteolytic capacity of the proteasome. We demonstrate that the ability of EEL-1/HUWE1 to safeguard protein turnover requires ubiquitin-binding domains within the substrate-binding arena and the HECT-type ubiquitin ligase activity, supporting a model in which EEL-1 ensures degradation by increasing ubiquitination of pre-ubiquitinated substrates. EEL-1 contains extensive lysine-deficient regions, found at conserved locations in its substrate-binding arena. Through unbiased mutagenesis screening and precise engineering of the EEL-1 protein, we uncover that introducing lysine residues into these regions is detrimental to UPS function. Together, our findings indicate a central and evolutionarily ancient role for EEL-1/HUWE1 in maintaining optimal UPS function and support targeting this E3 for therapeutic manipulation.
