## Supplementary Table S1 for "Lysine deficiency within a conserved lysine desert is critical for EEL-1/HUWE1 to support ubiquitin proteasome system function"

### Sheet: Sheet1
	Ordinary one-way ANOVA with Dunnett's multiple comparisons test. Note all strains contain UbV-GFP.					Ordinary one-way ANOVA with Dunnett's multiple comparisons test. Note all strains contain UbV-GFP.
		Compare to skn-1a[G2STOP] single					Compare to eel-1[G173STOP] skn-1a[G2STOP] double
		Adjusted P Value					Adjusted P Value
	eel-1[G173STOP] skn-1a[G2STOP]	****	<0.0001			eel-1[G173STOP] skn-1a[G2STOP]	N/A	N/A
	eel-1[C4414A] skn-1a[G2STOP]	****	<0.0001			eel-1[C4414A] skn-1a[G2STOP]	ns	0.9999
	eel-1[E2412K] skn-1a[G2STOP]	****	<0.0001			eel-1[E2412K] skn-1a[G2STOP]	****	<0.0001
	eel-1[E2412A] skn-1a[G2STOP]	ns	>0.9999			eel-1[E2412A] skn-1a[G2STOP]	****	<0.0001
	eel-1[E2412R] skn-1a[G2STOP]	ns	>0.9999			eel-1[E2412R] skn-1a[G2STOP]	****	<0.0001
	eel-1[E3064K] skn-1a[G2STOP]	ns	0.2249			eel-1[E3064K] skn-1a[G2STOP]	****	<0.0001
	eel-1[E3064A] skn-1a[G2STOP]	ns	>0.9999			eel-1[E3064A] skn-1a[G2STOP]	****	<0.0001
	eel-1[E3064R] skn-1a[G2STOP]	ns	>0.9999			eel-1[E3064R] skn-1a[G2STOP]	****	<0.0001
	eel-1[L1446A] skn-1a[G2STOP]	ns	>0.9999			eel-1[L1446A] skn-1a[G2STOP]	****	<0.0001
	eel-1[L1446V] skn-1a[G2STOP]	ns	>0.9999			eel-1[L1446V] skn-1a[G2STOP]	****	<0.0001
	eel-1[P3059A] skn-1a[G2STOP]	ns	>0.9999			eel-1[P3059A] skn-1a[G2STOP]	****	<0.0001
	eel-1[∆2331-2410] skn-1a[G2STOP]	ns	>0.9999			eel-1[∆2331-2410] skn-1a[G2STOP]	****	<0.0001
	eel-1[∆2410-2570] skn-1a[G2STOP]	ns	>0.9999			eel-1[∆2410-2570] skn-1a[G2STOP]	****	<0.0001
	eel-1[∆2331-2570] skn-1a[G2STOP]	ns	0.9976			eel-1[∆2331-2570] skn-1a[G2STOP]	****	<0.0001
	eel-1[∆2974-3120] skn-1a[G2STOP]	***	0.0003			eel-1[∆2974-3120] skn-1a[G2STOP]	****	<0.0001
	eel-1[R2567A] skn-1a[G2STOP]	ns	>0.9999			eel-1[R2567A] skn-1a[G2STOP]	****	<0.0001
	eel-1[R2567K] skn-1a[G2STOP]	****	<0.0001			eel-1[R2567K] skn-1a[G2STOP]	ns	0.9982
	eel-1[ALFA] skn-1a[G2STOP]	ns	>0.9999			eel-1[ALFA] skn-1a[G2STOP]	****	<0.0001
	eel-1[K-ALFA] skn-1a[G2STOP]	****	<0.0001			eel-1[K-ALFA] skn-1a[G2STOP]	ns	0.8748
	eel-1[ALFA] skn-1a[G2STOP] + NbALFA::tagRFP	ns	>0.9999			eel-1[ALFA] skn-1a[G2STOP] + NbALFA::tagRFP	****	<0.0001
	eel-1[K-ALFA] skn-1a[G2STOP] + NbALFA::tagRFP	ns	0.644			eel-1[K-ALFA] skn-1a[G2STOP] + NbALFA::tagRFP	****	<0.0001
	eel-1[GSSRPSTR] skn-1a[G2STOP]	ns	>0.9999			eel-1[GSSRPSTR] skn-1a[G2STOP]	****	<0.0001
	eel-1[GSSRPSTK] skn-1a[G2STOP]	****	<0.0001			eel-1[GSSRPSTK] skn-1a[G2STOP]	****	<0.0001
