## Supplementary Table S2 for "Lysine deficiency within a conserved lysine desert is critical for EEL-1/HUWE1 to support ubiquitin proteasome system function"

### Sheet: Sheet1
ID	genotype	notes	source
N2	+	WT	CGC
NJL1452	eel-1(nic413) skn-1a(mg570) IV; mgIs77[Ub(G76V)::GFP] V	affects splicing, splice donor at end of exon 11, EMS isolate	this study.
NJL1453	eel-1(nic414) skn-1a(mg570) IV; mgIs77[Ub(G76V)::GFP] V	E2498K, EMS isolate	this study.
NJL1482	png-1(ok1654) I; eel-1(nic424) IV; mgIs77[Ub(G76V)::GFP] V	E2394K, EMS isolate	this study.
NJL1498	png-1(ok1654) I; eel-1(nic440) IV; mgIs77[Ub(G76V)::GFP] V	E2412K, EMS isolate	this study.
NJL1512	png-1(ok1654) I; eel-1(nic454) IV; mgIs77[Ub(G76V)::GFP] V	E3064K, EMS isolate	this study.
NJL1542	png-1(ok1654) I; eel-1(nic483) IV; mgIs77[Ub(G76V)::GFP] V	E2331K, EMS isolate	this study.
NJL1521	png-1(ok1654) I; eel-1(nic463) IV; mgIs77[Ub(G76V)::GFP] V	E3119K, EMS isolate	this study.
NJL1486	png-1(ok1654) I; eel-1(nic428) IV; mgIs77[Ub(G76V)::GFP] V	R3172K, EMS isolate	this study.
GR3094	skn-1a(mg570) IV; mgIs77 V		Lehrbach et al 2019
GR3096	png-1(ok1654) I; mgIs77 V		Lehrbach et al 2019
NJL1412	eel-1(nic402)[G173STOP]) IV		this study.
GR2245	skn-1a(mg570) IV		Lehrbach and Ruvkun, 2016
NJL3540	eel-1(nic402)[G173STOP]) skn-1a(mg570) IV		this study.
NJL2422	png-1(ok1654) I		Yanagi et al 2024
NJL3687	eel-1(nic1164[E2412K]) IV		this study.
NJL3688	eel-1(nic1171[E3064K]) IV		this study.
NJL3663	eel-1(nic1164[E2412K]) skn-1(mg570[G2STOP]) IV		This study
NJL3665	eel-1(nic1171[E3064K]) skn-1(mg570[G2STOP]) IV		This study
GR3090	mgIs77[Ub(G76V)::GFP] V		This study
NJL4585	eel-1(nic402[G173STOP]) IV; mgIs77[rpl-28p::ub(G76V)::GFP] V		This study
NJL3741	eel-1(nic1214[D2410STOP]) IV; mgIs77[ub(G76V)::gfp] V		This study
NJL3561	eel-1(nic402[G173STOP] skn-1(mg570[G2STOP]) IV; mgIs77[ub(G76V)::gfp] V		This study
NJL3745	eel-1(nic1216[D2410STOP]) skn-1(mg570[G2STOP]) IV; mgIs77[ub(G76V)::gfp] V		This study
NJL3610	png-1(ok1654) I; eel-1(nic402)/tmC25 [unc-5(tmIs1241)] IV		This study
NJL3611	png-1(ok1654) I; eel-1(nic402)/tmC25 [unc-5(tmIs1241)] IV; mgIs77[ub(G76V)::gfp]		This study
NJL3532	eel-1(nic1177[C4414A]) skn-1(mg570[G2STOP] IV; mgIs77[ub(G76V)::gfp] V		This study
NJL3536	eel-1(nic1181[C4414S]) skn-1(mg570[G2STOP] IV; mgIs77[ub(G76V)::gfp] V		This study
NJL3518	eel-1(nic1164[E2412K]) skn-1(mg570[G2STOP] IV; mgIs77[ub(G76V)::gfp] V		This study
NJL3522	eel-1(nic1168[E2412A]) skn-1(mg570[G2STOP] IV; mgIs77[ub(G76V)::gfp] V		This study
NJL4232	eel-1(nic1512[E2412R]) skn-1(mg570[G2Stop]) IV; mgIs77{ub(G76V)::GFP] V		This study
NJL3526	eel-1(nic1171[E3064K]) skn-1(mg570[G2STOP] IV; mgIs77[ub(G76V)::gfp] V		This study
NJL3530	eel-1(nic1175[E3064A]) skn-1(mg570[G2STOP] IV; mgIs77[ub(G76V)::gfp] V		This study
NJL4166	eel-1(nic1474[E3064R]) skn-1(mg570[G2Stop]) IV; mgIs77{ub(G76V)::GFP] V		This study
NJL3814	eel-1(nic1237[L1446A]) skn-1(mg570[G2STOP]) IV; mgIs77[ub(G76V)::gfp] V		This study
NJL3815	eel-1(nic1238[L1446M]) skn-1(mg570[G2STOP]) IV; mgIs77[ub(G76V)::gfp] V		This study
NJL3818	eel-1(nic1241[L1446V]) skn-1(mg570[G2STOP]) IV; mgIs77[ub(G76V)::gfp] V		This study
NJL4162	eel-1(nic1471[P3059A]) skn-1(mg570[G2Stop]) IV; mgIs77{ub(G76V)::GFP] V		This study
NJL5176	eel-1(nic1686[∆2331-2410] skn-1(mg570[G2Stop]) IV; mgIs77 [ub(G76V)::GFP] V	∆Acid domain #1	This study
NJL5180	eel-1(nic1690[∆2410-2570] skn-1(mg570[G2Stop]) IV; mgIs77 [ub(G76V)::GFP] V	∆Acid domain #2	This study
NJL5209	eel-1(nic1712[∆2331-2570] skn-1(mg570[G2Stop]) IV; mgIs77 [ub(G76V)::GFP] V	∆Acid domain #3	This study
NJL5184	eel-1(nic1694[∆2974-3120] skn-1(mg570[G2Stop]) IV; mgIs77 [ub(G76V)::GFP] V	∆3xUBM	This study
NJL5202	eel-1(nic1705[R2567A] skn-1(mg570[G2Stop]) IV; mgIs77 [ub(G76V)::GFP] V		This study
NJL5206	eel-1(nic1709[R2567K] skn-1(mg570[G2Stop]) IV; mgIs77 [ub(G76V)::GFP] V		This study
NJL5160	eel-1(nic1670[ALFA2410]) skn-1(mg570[G2Stop]) IV; mgIs77 [ub(G76V)::GFP] V		This study
NJL5163	eel-1(nic1673[K-ALFA2410]) skn-1(mg570[G2Stop]) IV; mgIs77 [ub(G76V)::GFP] V		This study
NJL5188	eel-1(nic1698[+GSSRPSTR2410] skn-1(mg570[G2Stop]) IV; mgIs77 [ub(G76V)::GFP] V		This study
NJL5191	eel-1(nic1701[+GSSRPSTK2410] skn-1(mg570[G2Stop]) IV; mgIs77 [ub(G76V)::GFP] V		This study
NJL5309	eel-1(nic1670[ALFA2410]) skn-1(mg570[G2Stop]) IV; mgIs77 [ub(G76V)::GFP] V; nicTi749[rpl-28p::NbALFA::tagRFP::tbb-2]	NbALFA::tagRFP	This study
NJL5310	eel-1(nic1673[K-ALFA2410]) skn-1(mg570[G2Stop]) IV; mgIs77 [ub(G76V)::GFP] V; nicTi749 [rpl-28p::NbALFA::tagRFP::tbb-2]	NbALFA::tagRFP	This study
NJL5098	unc-119(kst33) III; nicTi744 [rpl-28::NbALFA::linker::GFP::tbb-2] V	NbALFA::GFP	This study
NJL5281	eel-1(nic1670[ALFA2410]) skn-1(mg570[G2Stop]) IV; nicTi744[rpl-28p::NbALFA::GFP::tbb-2] V	NbALFA::GFP	This study
NJL5282	eel-1(nic1673[K-ALFA2410]) skn-1(mg570[G2Stop]) IV; nicTi744[rpl-28p::NbALFA::GFP::tbb-2] V	NbALFA::GFP	This study
CA1202	ieSi57 II; ieSi58 IV	AID-GFP	Zhang et al 2015
NJL5152	ieSi57 II; eel-1(nic402[G173STOP]) IV ieSi58 IV	AID-GFP	This study
NJL5153	ieSi57 II; skn-1(mg570[G2STOP]) IV ieSi58 IV	AID-GFP	This study
NJL5238	ieSi57 II; eel-1(nic402[G173STOP]) skn-1(mg570[G2STOP] ieSi58 IV	AID-GFP	This study
NJL4172	nicIs108[pbs-5p::gfp] II; unc-119(ed3) III	pbs-5p::GFP	This study
NJL4908	nicIs108[pbs-5p::gfp] II; eel-1(nic402[G173STOP)] IV	pbs-5p::GFP	This study
NJL5095	nicIs108[pbs-5p::gfp] II; skn-1(mg570[G2Stop]) IV	pbs-5p::GFP	This study
NJL5561	nicIs108[pbs-5p::gfp] II; eel-1(nic402[G173STOP]) skn-1(mg570[G2STOP]) IV	pbs-5p::GFP	This study
NJL3917	rpn-9(cer203[rpn-9::wScarlet]) II	rpn-9::mScarlet (outcrossed from CER620)	Martínez-Fernández et al 2023
NJL5084	rpn-9(cer203[rpn-9::wScarlet]) II; eel-1(nic402[G173STOP]) IV	rpn-9::mScarlet	This study
NJL5093	rpn-9(cer203[rpn-9::wScarlet]) II; skn-1(mg570) IV	rpn-9::mScarlet	This study
NJL5141	rpn-9(cer203[rpn-9::wScarlet]) II; eel-1(nic402[G173STOP]) skn-1(mg570[G2STOP]) IV	rpn-9::mScarlet	This study
GLW8	eel-1(utx8[mNG::eel-1]) IV	mNG::EEL-1	Huang et al 2021
NJL5168	eel-1(utx8[mNG::eel-1] nic1678[E2412A]) IV	mNG::EEL-1	This study
NJL5171	eel-1(utx8[mNG::eel-1] nic1681[E2412K]) IV	mNG::EEL-1	This study
NJL5174	eel-1(utx8[mNG::eel-1] nic1684[E2412R]) IV	mNG::EEL-1	This study
