## Supplementary Table S3 for "Lysine deficiency within a conserved lysine desert is critical for EEL-1/HUWE1 to support ubiquitin proteasome system function"

### Sheet: guide RNAs
ID	target sequence	description
EEL-1	GCTATTGCTCAGTGCTGGGG	eel-1, near G173
gNL42	GGAGCACGCTGGAGACGAAG	eel-1, near E2412 (Acid-IDR)
gNL43	ACTTCTTCTTGCAACTCTGG	eel-1, near E3064 (UBMs)
gNL44	TCTCACCAAGTATGAGCAGC	eel-1, near C4414 (active site)
gNL71	TCCATACGCTGAGCATCAAA	eel-1, near D2570 (Acid-IDR)
gNL73	ATTGTGATGCTGATGGATTT	eel-1, near L1446 (UBA)
gNL122	TCGTTCGTTCATAATTCCAC	eel-1, near G2335 (Acid-IDR)
gNL142	GCAAGAACTAATGCGAGAGC	eel-1, near R3172 (UBMs)
gNL143	GGAGATATTATTATACCAGA	eel-1, near P2975 (UBMs)

### Sheet: HDR oligos
ID	sequence	description
NL998	CCTGACAGCTATTGCTCAGTGCTGGtgatcAAGCTGAGGACAGTGAAGATGGCAGAATGT	Repair template for eel-1 G173STOP (plus frameshift), added BclI cutsite, for use with guide 'EEL-1'
FH202	CGGTCGGATAGTCCGTCCGAATCGTCGGAaCACGCcGGcGAtGAAaAGGTTAGAGATGATGCGGTGGAGACTGGTGA	Repair template for eel-1E2412K, added NaeI cutsite, for use with gNL42
FH203	CGGTCGGATAGTCCGTCCGAATCGTCGGAaCACGCcGGcGAtGAAGcaGTTAGAGATGATGCGGTGGAGACTGGTGA	Repair template for eel-1E2412A, added NaeI cutsite, for use with gNL42
FH671	CGGTCGGATAGTCCGTCCGAATCGTCGGAaCACGCcGGcGAtGAACGGGTTAGAGATGATGCGGTGGAGACTGGTGA	Repair template for eel-1E2412R, added NaeI cutsite, for use with gNL42
FH204	GATCCAGTGTTTTTGAATGCTCTACCACCtGAGTTaCAgaAAGAAGTGCTCGCCGAGCATGAGAGGCGTCT	Repair template for eel-1E3064K, added DdeI cutside, for use with gNL43
FH205	GATCCAGTGTTTTTGAATGCTCTACCACCtGAGTTaCAgGcgGAAGTGCTCGCCGAGCATGAGAGGCGTCT	Repair template for eel-1E3064A, added DdeI cutsite, for use with gNL43
FH672	GATCCAGTGTTTTTGAATGCTCTACCACCtGAGTTaCAgagAGAAGTGCTCGCCGAGCATGAGAGGCGTCT	Repair template for eel-1E3064R, added DdeI cutsite, for use with gNL43
FH206	ATGGATAGCCGTGGTGGAGACAGACTTCCcGCgGCaCAcACTgcgtgagattttgggaattttagcaaaaaat	Repair template for eel-1C4414A, added SacII cutsite, for use with gNL44
FH207	ATGGATAGCCGTGGTGGAGACAGACTTCCcGCgGCaCAcACTaGgtgagattttgggaattttagcaaaaaat	Repair template for eel-1C4414S, added SacII cutsite, for use with gNL44
FH294	CCGTCCGAATCGTCGGAGCACGCTGGAtgatcaTTAGAGATGATGCGGTGGAGACTGGTG	Repair template for eel-1D2410STOP, (plus frameshift), added BclI cutsite, for use with gNL42
FH471	GCTGCTGCCGCCGATCCACACGAGGATACGATcGTcATGttaATGGAtatgGGATTCAGTCGTGATATAGTCCTCTATGCG	repair template for eel-1L1446M, adds PvuI cutsite, works with gNL73
FH472	GCTGCTGCCGCCGATCCACACGAGGATACGATcGTcATGttaATGGAtgttGGATTCAGTCGTGATATAGTCCTCTATGCG	repair template for eel-1L1446V, adds PvuI cutsite, works with gNL73
FH473	GCTGCTGCCGCCGATCCACACGAGGATACGATcGTcATGttaATGGAtgcgGGATTCAGTCGTGATATAGTCCTCTATGCG	repair template for eel-1L1446A, adds PvuI cutsite, works with gNL73
FH478	ATAGATCCAGTGTTTTTGAATGCTCTAGCTCCcGAGcTcCAggagGAgGTGCTCGCCGAGCATGAGAGGCGTCTACGTGA	repair template for eel-1P3059A, adds SacI cutsite, works with gNL43
FH661	ATTGTTGCTGGACGGCGAGAGCAGCGGAGAgggagttcaagaccatctacaaggATGATTTTCCCGCCGTCGTTTGGACGCCCA	eel-1 ∆2331-2570. replaces with underlined sequence (24bp, in frame encodes GSSRPSTR). deletion of 720 bp. This HDR template works with gNL122 and gNL71.
FH662	AGTCCGTCCGAATCGTCGGAGCACGCTGGAgggagttcaagaccatctacaaggATGATTTTCCCGCCGTCGTTTGGACGCCCA	eel-1 ∆2410-2570. replaces with underlined sequence (24bp, in frame encodes GSSRPSTR). deletion of 483 bp. This HDR template works with gNL42 and gNL71.
FH1157	CAGCGGAGAGAAGCGGCGGCCGGTGGAATTgggagttcaagaccatctacaaggGAAGAGGTTAGAGATGATGCGGTGGAGACT	HDR, eel-1 ∆2338-2410, replaces with underlined sequence (24bp, in frame encodes GSSRPSTR). Deletes 219bp. Works with gNL122 and gNL42.
FH1153	CCGTCCGAATCGTCGGAGCACGCTGGAGACCCATCCCGGCTCGAGGAAGAGCTCCGTCGACGTCTCACCGAGCCAGAAGAGGTTAGAGATGATGCGGTGGAGACT	HDR, eel-1 insertion of ALFA at D2410. works with gNL42.
FH1154	CCGTCCGAATCGTCGGAGCACGCTGGAGACAAACCATCCCGGCTCGAGGAAGAGCTCCGTCGACGTCTCACCGAGCCAGAAGAGGTTAGAGATGATGCGGTGGAGACT	HDR, eel-1 insertion of K-ALFA at D2410. works with gNL42.
FH1155	CCGTCCGAATCGTCGGAGCACGCTGGAGACgggagttcaagaccatctacaaggGAAGAGGTTAGAGATGATGCGGTGGAGACT	HDR, eel-1 insertion of [GSSRPSTR] at D2410. works with gNL42.
FH1156	CCGTCCGAATCGTCGGAGCACGCTGGAGACgggagttcaagaccatctacaaaaGAAGAGGTTAGAGATGATGCGGTGGAGACT	HDR, eel-1 insertion of [GSSRPSTK] at D2410. works with gNL42.
FH1160	CGATGATTACTTTGATATGGGAGGACCGTTcGAcGCaCAaaaaATGGATGATATGATTTTCCCGCCGTCGTTT	HDR, eel-1 R2567K, works with gNL71
FH1161	CGATGATTACTTTGATATGGGAGGACCGTTcGAcGCaCAagccATGGATGATATGATTTTCCCGCCGTCGTTT	HDR, eel-1 R2567A, works with gNL71
